# Targeted mutagenesis of Medicago truncatula Nodule-specific Cysteine-rich (NCR) genes using the Agrobacterium rhizogenes-mediated CRISPR/Cas9 system

**DOI:** 10.1101/2023.08.23.554415

**Authors:** Berivan Güngör, János Barnabás Biró, Ágota Domonkos, Beatrix Horváth, Péter Kaló

## Abstract

The host-produced nodule specific cysteine-rich (NCR) peptides control the terminal differentiation of endosymbiotic rhizobia in the nodules of IRLC legumes. Although the Medicago truncatula genome encodes about 700 NCR peptides, only few of them have been proved to be crucial for nitrogen-fixing symbiosis. In this study, we applied the CRISPR/Cas9 gene editing technology to generate knock-out mutants of NCR genes for which no genetic or functional data were previously available. We have developed a workflow to analyse the mutation and the symbiotic phenotype of individual nodules formed on Agrobacterium rhizogenes-mediated transgenic hairy roots. The selected NCR genes were successfully edited by the CRISPR/Cas9 system and nodules formed on knockout hairy roots showed wild type phenotype indicating that peptides NCR068, NCR089, NCR128 and NCR161 are not essential for symbiosis between M. truncatula Jemalong and Sinorhizobium medicae WSM419. We regenerated stable mutants edited for the NCR068 from hairy roots obtained from A. rhizogenes-mediated transformation. The analysis of the symbiotic phenotype of stable ncr068 mutants showed that peptide NCR068 is not required for symbiosis with S. meliloti strains 2011 and FSM-MA either. Our study reports that gene editing can help to elicit the role of particular NCRs in symbiotic nitrogen fixation.
