## Supplementary material for "Targeted mutagenesis of Medicago truncatula Nodule-specific Cysteine-rich (NCR) genes using the Agrobacterium rhizogenes-mediated CRISPR/Cas9 system": Table S1

### Sheet: Munka1
Primer Name	Seq 5'->3'
ncr169_gFa	attgTTGTAATCTTCGAAGATAT
ncr169_gFa_for_pKSE466	cttgTTGTAATCTTCGAAGATAT
ncr169_gRa	aaacATATCTTCGAAGATTACAA
ncr169_gFb	aaacGTTTCTTGTTGTAATCTTC
ncr169_gRb	attgGAAGATTACAACAAGAAAC
ncr169_gFc	aaacTTTTGTTCACCTGTTTCTT
ncr169_gRc	attgAAGAAACAGGTGAACAAAA
ncr161_gF	AAACTATTACTTGTTGTAGAAAC
ncr161_gR	CTTGGTTTCTACAACAAGTAATA
ncr068_gF	CTTGAATATTTGAAGTGTCAAGG
ncr068_gR	AAACCCTTGACACTTCAAATATT
ncr089_gF	AAACTATATCTTGTTTCAATGAG
ncr089_gR	CTTGCTCATTGAAACAAGATATA
ncr128_gF	AAACCGGGTTTCATCACATCATA
ncr128_gR	CTTGTATGATGTGATGAAACCCG
ncrNew35_gF	CTTGGAAGGAAAGGAGGACCACC
ncrNew35_gR	AAACGGTGGTCCTCCTTTCCTTC
ncr161_ngs_F	TCGTCGGCAGCGTCAGATGTGTATAAGAGACAGGCAAAAGTGAAAATAAAATGGC
ncr161_ngs_R	GTCTCGTGGGCTCGGAGATGTGTATAAGAGACAGCACATTGTTCTGTAATGTACAA
ncr068_ngs_F	TCGTCGGCAGCGTCAGATGTGTATAAGAGACAGGACAATGTAGCTGAGCATCG
ncr068_ngs_R	GTCTCGTGGGCTCGGAGATGTGTATAAGAGACAGCTGCATCTTTTTTAAAAGTACAG
ncr089_ngs_F	TCGTCGGCAGCGTCAGATGTGTATAAGAGACAGGATAAAAATGGCAAAAACTTGC
ncr089_ngs_R	GTCTCGTGGGCTCGGAGATGTGTATAAGAGACAGACAAACAACAAGGTAGAAAATGA
ncr128_ngs_F	TCGTCGGCAGCGTCAGATGTGTATAAGAGACAGGACAATGTAGAAACTGATATTCC
ncr128_ngs_R	GTCTCGTGGGCTCGGAGATGTGTATAAGAGACAGCACTCTTTTCCGCTACCTTTA
ncr169_ngs_F	TCGTCGGCAGCGTCAGATGTGTATAAGAGACAGCAAAGGGGAAAAACAATGGGA
ncr169_ngs_R	GTCTCGTGGGCTCGGAGATGTGTATAAGAGACAGCATCAACAATACCACAATATTCTG
ncrNew35_ngs_F	TCGTCGGCAGCGTCAGATGTGTATAAGAGACAGtGGCTCACATTCTCATGTTTGT
ncrNew35_ngs_R	GTCTCGTGGGCTCGGAGATGTGTATAAGAGACAGcAAGGAATGTAAGCTGCATTTCA
M13-40F	GTTTTCCCAGTCACGAC
pKSE401_R1	CAAGCTTATTGGTTTATCTCATCGG
MtU6.6_prom_InF_F1	cgacggccagtgccaagcttATGCCTATCTTATATGATCAATGAGG
MtU6.6_prom_InF_R1	gtccactgggttggtctcccAAGCCTACTGGTTCGCTTGAA
pKSE401_empty_InF_F2	gggagaccaacccagtgga
pKSE401_InF_R2	ttgacctgcaggcatgcaa
ncr169_F1	TTTTACACTTATTTCACGCA
ncr169_R17	CAAACATTTTCAACGCATTTCC
ncr068_sanger_F	GGCTCAAATTCTCATGTTTGTC
ncr068_sanger_R	AAACCCTTGACACTTCAAATATT
ncr089_sanger_F	GTACAACTTGTGCCTTAGACAC
ncr089_sanger_R	GTAGGAACTGATTCTTCTCTGC
ncr128_sanger_F	CCAAACACTCATGCTTGTTTAT
ncr128_sanger_R	CCCCTAACTTGTTATGTCTTCA
ncr161_sanger_F	CATTGATGTAAACATTCCATGGG
ncr161_sanger_R	GTTGACGATGAAGCGGGTATA
